# High resolution interaction surface mapping by PRISMA reveals novel ARID1A interactions

**DOI:** 10.64898/2026.03.15.711656

**Authors:** Mercedes Pardo, Chiara Marcozzi, Karen A. Lane, Fernando Sialana, Liudmila Shcherbakova, Zuza Kozik, Mandy Wan, Fuzhou Ye, Claudio Alfieri, Jessica A. Downs, Jyoti S. Choudhary

**Author notes:** Corresponding authors: M.P.,; J.S.C. These authors contributed equally (Chiara Marcozzi, Karen A. Lane). CABIMER, Universidad de Sevilla-CSIC, Spain. The ERC (Epi)Genetic Vulnerabilities in Solid Tumors and Sarcoma Laboratory, Inserm Unit UMR981, Gustave Roussy, and Faculté de Médecine, Université Paris-Saclay, Le Kremlin Bicêtre, France.

## Abstract

The SWI/SNF chromatin remodelling complex controls proliferation and cell fate determination by regulating chromatin accessibility at promoters and enhancers, thereby modulating programs of gene expression, and has roles in DNA damage response, replication, splicing, and translation, and cell plasticity. The cBAF-exclusive subunit ARID1A acts as scaffold for the assembly of cBAF SWI/SNF complexes through its C-terminal globular domain and is the most frequently mutated SWI/SNF subunit in cancer. More than half of the ARID1A protein sequence contains regions of intrinsic disorder which are important for protein interactions, often mediated by short linear motifs. However, these interactions are notoriously difficult to study. Whilst hundreds of ARID1A interactions have been reported in the literature, their molecular basis remains obscure, and only a few have been explored functionally or mapped at an interface level. Here, we use a PRotein Interaction Screen on a peptide MAtrix (PRISMA) combined with quantitative mass spectrometry to identify novel ARID1A interactions and map amino acid residues and motifs that mediate interactions at high sequence resolution. The ARID1A PRISMA assay recapitulates binding of BAF subunits to ARID1A and detects the previously described binding of YAP1 transcriptional coactivator to a PPXY motif. Our PRISMA data reveals binding sites for transcriptional repressor SIN3A and identifies TOX4, CDK2 and CCNA2 as novel interactors. Mutation of a cell cycle-dependent CDK2 phosphorylation site in ARID1A leads to altered gene expression of microtubule factors and defects in cell proliferation. Our work underscores the utility of PRISMA to uncover weak or low abundance interactions that are not detectable by traditional affinity purification strategies. Together, our results characterise novel interactors and a new mode of regulation of ARID1A, and provide a useful resource to further explore mechanistic aspects of ARID1A function.
