## Supplementary material for "High resolution interaction surface mapping by PRISMA reveals novel ARID1A interactions": Table S1

### Sheet: ARID1A_PRISMA_ peptides
Peptide_ID	Pep_start	Pep_end	Sequence
P1	1	20	MAAQVAPAAASSLGNPPPPP
P2	11	30	SSLGNPPPPPPSELKKAEQQ
P3	21	40	PSELKKAEQQQREEAGGEAA
P4	31	50	QREEAGGEAAAAAAAERGEM
P5	41	60	AAAAAERGEMKAAAGQESEG
P6	51	70	KAAAGQESEGPAVGPPQPLG
P7	61	80	PAVGPPQPLGKELQDGAESN
P8	71	90	KELQDGAESNGGGGGGGAGS
P9	81	100	GGGGGGGAGSGGGPGAEPDL
P10	91	110	GGGPGAEPDLKNSNGNAGPR
P11	101	120	KNSNGNAGPRPALNNNLTEP
P12	111	130	PALNNNLTEPPGGGGGGSSD
P13	121	140	PGGGGGGSSDGVGAPPHSAA
P14	131	150	GVGAPPHSAAAALPPPAYGF
P15	141	160	AALPPPAYGFGQPYGRSPSA
P16	151	170	GQPYGRSPSAVAAAAAAVFH
P17	161	180	VAAAAAAVFHQQHGGQQSPG
P18	171	190	QQHGGQQSPGLAALQSGGGG
P19	181	200	LAALQSGGGGGLEPYAGPQQ
P20	191	210	GLEPYAGPQQNSHDHGFPNH
P21	201	220	NSHDHGFPNHQYNSYYPNRS
P22	211	230	QYNSYYPNRSAYPPPAPAYA
P23	221	240	AYPPPAPAYALSSPRGGTPG
P24	231	250	LSSPRGGTPGSGAAAAAGSK
P25	241	260	SGAAAAAGSKPPPSSSASAS
P26	251	270	PPPSSSASASSSSSSFAQQR
P27	261	280	SSSSSFAQQRFGAMGGGGPS
P28	271	290	FGAMGGGGPSAAGGGTPQPT
P29	281	300	AAGGGTPQPTATPTLNQLLT
P30	291	310	ATPTLNQLLTSPSSARGYQG
P31	301	320	SPSSARGYQGYPGGDYSGGP
P32	311	330	YPGGDYSGGPQDGGAGKGPA
P33	321	340	QDGGAGKGPADMASQCWGAA
P34	331	350	DMASQCWGAAAAAAAAAAAS
P35	341	360	AAAAAAAAASGGAQQRSHHA
P36	351	370	GGAQQRSHHAPMSPGSSGGG
P37	361	380	PMSPGSSGGGGQPLARTPQP
P38	371	390	GQPLARTPQPSSPMDQMGKM
P39	381	400	SSPMDQMGKMRPQPYGGTNP
P40	391	410	RPQPYGGTNPYSQQQGPPSG
P41	401	420	YSQQQGPPSGPQQGHGYPGQ
P42	411	430	PQQGHGYPGQPYGSQTPQRY
P43	421	440	PYGSQTPQRYPMTMQGRAQS
P44	431	450	PMTMQGRAQSAMGGLSYTQQ
P45	441	460	AMGGLSYTQQIPPYGQQGPS
P46	451	470	IPPYGQQGPSGYGQQGQTPY
P47	461	480	GYGQQGQTPYYNQQSPHPQQ
P48	471	490	YNQQSPHPQQQQPPYSQQPP
P49	481	500	QQPPYSQQPPSQTPHAQPSY
P50	491	510	SQTPHAQPSYQQQPQSQPPQ
P51	501	520	QQQPQSQPPQLQSSQPPYSQ
P52	511	530	LQSSQPPYSQQPSQPPHQQS
P53	521	540	QPSQPPHQQSPAPYPSQQST
P54	531	550	PAPYPSQQSTTQQHPQSQPP
P55	541	560	TQQHPQSQPPYSQPQAQSPY
P56	551	570	YSQPQAQSPYQQQQPQQPAP
P57	561	580	QQQQPQQPAPSTLSQQAAYP
P58	571	590	STLSQQAAYPQPQSQQSQQT
P59	581	600	QPQSQQSQQTAYSQQRFPPP
P60	591	610	AYSQQRFPPPQELSQDSFGS
P61	601	620	QELSQDSFGSQASSAPSMTS
P62	611	630	QASSAPSMTSSKGGQEDMNL
P63	621	640	SKGGQEDMNLSLQSRPSSLP
P64	631	650	SLQSRPSSLPDLSGSIDDLP
P65	641	660	DLSGSIDDLPMGTEGALSPG
P66	651	670	MGTEGALSPGVSTSGISSSQ
P67	661	680	VSTSGISSSQGEQSNPAQSP
P68	671	690	GEQSNPAQSPFSPHTSPHLP
P69	681	700	FSPHTSPHLPGIRGPSPSPV
P70	691	710	GIRGPSPSPVGSPASVAQSR
P71	701	720	GSPASVAQSRSGPLSPAAVP
P72	711	730	SGPLSPAAVPGNQMPPRPPS
P73	721	740	GNQMPPRPPSGQSDSIMHPS
P74	731	750	GQSDSIMHPSMNQSSIAQDR
P75	741	760	MNQSSIAQDRGYMQRNPQMP
P76	751	770	GYMQRNPQMPQYSSPQPGSA
P77	761	780	QYSSPQPGSALSPRQPSGGQ
P78	771	790	LSPRQPSGGQIHTGMGSYQQ
P79	781	800	IHTGMGSYQQNSMGSYGPQG
P80	791	810	NSMGSYGPQGGQYGPQGGYP
P81	801	820	GQYGPQGGYPRQPNYNALPN
P82	811	830	RQPNYNALPNANYPSAGMAG
P83	821	840	ANYPSAGMAGGINPMGAGGQ
P84	831	850	GINPMGAGGQMHGQPGIPPY
P85	841	860	MHGQPGIPPYGTLPPGRMSH
P86	851	870	GTLPPGRMSHASMGNRPYGP
P87	861	880	ASMGNRPYGPNMANMPPQVG
P88	871	890	NMANMPPQVGSGMCPPPGGM
P89	881	900	SGMCPPPGGMNRKTQETAVA
P90	891	910	NRKTQETAVAMHVAANSIQN
P91	901	920	MHVAANSIQNRPPGYPNMNQ
P92	911	930	RPPGYPNMNQGGMMGTGPPY
P93	921	940	GGMMGTGPPYGQGINSMAGM
P94	931	950	GQGINSMAGMINPQGPPYSM
P95	941	960	INPQGPPYSMGGTMANNSAG
P96	951	970	GGTMANNSAGMAASPEMMGL
P97	961	980	MAASPEMMGLGDVKLTPATK
P98	971	990	GDVKLTPATKMNNKADGTPK
P99	981	1000	MNNKADGTPKTESKSKKSSS
P100	991	1010	TESKSKKSSSSTTTNEKITK
P101	1001	1020	STTTNEKITKLYELGGEPER
P102	1011	1030	LYELGGEPERKMWVDRYLAF
P103	1021	1040	KMWVDRYLAFTEEKAMGMTN
P104	1031	1050	TEEKAMGMTNLPAVGRKPLD
P105	1041	1060	LPAVGRKPLDLYRLYVSVKE
P106	1051	1070	LYRLYVSVKEIGGLTQVNKN
P107	1061	1080	IGGLTQVNKNKKWRELATNL
P108	1071	1090	KKWRELATNLNVGTSSSAAS
P109	1081	1100	NVGTSSSAASSLKKQYIQCL
P110	1091	1110	SLKKQYIQCLYAFECKIERG
P111	1101	1120	YAFECKIERGEDPPPDIFAA
P112	1111	1130	EDPPPDIFAAADSKKSQPKI
P113	1121	1140	ADSKKSQPKIQPPSPAGSGS
P114	1131	1150	QPPSPAGSGSMQGPQTPQST
P115	1141	1160	MQGPQTPQSTSSSMAEGGDL
P116	1151	1170	SSSMAEGGDLKPPTPASTPH
P117	1161	1180	KPPTPASTPHSQIPPLPGMS
P118	1171	1190	SQIPPLPGMSRSNSVGIQDA
P119	1181	1200	RSNSVGIQDAFNDGSDSTFQ
P120	1191	1210	FNDGSDSTFQKRNSMTPNPG
P121	1201	1220	KRNSMTPNPGYQPSMNTSDM
P122	1211	1230	YQPSMNTSDMMGRMSYEPNK
P123	1221	1240	MGRMSYEPNKDPYGSMRKAP
P124	1231	1250	DPYGSMRKAPGSDPFMSSGQ
P125	1241	1260	GSDPFMSSGQGPNGGMGDPY
P126	1251	1270	GPNGGMGDPYSRAAGPGLGN
P127	1261	1280	SRAAGPGLGNVAMGPRQHYP
P128	1271	1290	VAMGPRQHYPYGGPYDRVRT
P129	1281	1300	YGGPYDRVRTEPGIGPEGNM
P130	1291	1310	EPGIGPEGNMSTGAPQPNLM
P131	1301	1320	STGAPQPNLMPSNPDSGMYS
P132	1311	1330	PSNPDSGMYSPSRYPPQQQQ
P133	1321	1340	PSRYPPQQQQQQQQRHDSYG
P134	1331	1350	QQQQRHDSYGNQFSTQGTPS
P135	1341	1360	NQFSTQGTPSGSPFPSQQTT
P136	1351	1370	GSPFPSQQTTMYQQQQQNYK
P137	1361	1380	MYQQQQQNYKRPMDGTYGPP
P138	1371	1390	RPMDGTYGPPAKRHEGEMYS
P139	1381	1400	AKRHEGEMYSVPYSTGQGQP
P140	1391	1410	VPYSTGQGQPQQQQLPPAQP
P141	1401	1420	QQQQLPPAQPQPASQQQAAQ
P142	1411	1430	QPASQQQAAQPSPQQDVYNQ
P143	1421	1440	PSPQQDVYNQYGNAYPATAT
P144	1431	1450	YGNAYPATATAATERRPAGG
P145	1441	1460	AATERRPAGGPQNQFPFQFG
P146	1451	1470	PQNQFPFQFGRDRVSAPPGT
P147	1461	1480	RDRVSAPPGTNAQQNMPPQM
P148	1471	1490	NAQQNMPPQMMGGPIQASAE
P149	1481	1500	MGGPIQASAEVAQQGTMWQG
P150	1491	1510	VAQQGTMWQGRNDMTYNYAN
P151	1501	1520	RNDMTYNYANRQSTGSAPQG
P152	1511	1530	RQSTGSAPQGPAYHGVNRTD
P153	1521	1540	PAYHGVNRTDEMLHTDQRAN
P154	1531	1550	EMLHTDQRANHEGSWPSHGT
P155	1541	1560	HEGSWPSHGTRQPPYGPSAP
P156	1551	1570	RQPPYGPSAPVPPMTRPPPS
P157	1561	1580	VPPMTRPPPSNYQPPPSMQN
P158	1571	1590	NYQPPPSMQNHIPQVSSPAP
P159	1581	1600	HIPQVSSPAPLPRPMENRTS
P160	1591	1610	LPRPMENRTSPSKSPFLHSG
P161	1601	1620	PSKSPFLHSGMKMQKAGPPV
P162	1611	1630	MKMQKAGPPVPASHIAPAPV
P163	1621	1640	PASHIAPAPVQPPMIRRDIT
P164	1631	1650	QPPMIRRDITFPPGSVEATQ
P165	1641	1660	FPPGSVEATQPVLKQRRRLT
P166	1651	1670	PVLKQRRRLTMKDIGTPEAW
P167	1661	1680	MKDIGTPEAWRVMMSLKSGL
P168	1671	1690	RVMMSLKSGLLAESTWALDT
P169	1681	1700	LAESTWALDTINILLYDDNS
P170	1691	1710	INILLYDDNSIMTFNLSQLP
P171	1701	1720	IMTFNLSQLPGLLELLVEYF
P172	1711	1730	GLLELLVEYFRRCLIEIFGI
P173	1721	1740	RRCLIEIFGILKEYEVGDPG
P174	1731	1750	LKEYEVGDPGQRTLLDPGRF
P175	1741	1760	QRTLLDPGRFSKVSSPAPME
P176	1751	1770	SKVSSPAPMEGGEEEEELLG
P177	1761	1780	GGEEEEELLGPKLEEEEEEE
P178	1771	1790	PKLEEEEEEEVVENDEEIAF
P179	1781	1800	VVENDEEIAFSGKDKPASEN
P180	1791	1810	SGKDKPASENSEEKLISKFD
P181	1801	1820	SEEKLISKFDKLPVKIVQKN
P182	1811	1830	KLPVKIVQKNDPFVVDCSDK
P183	1821	1840	DPFVVDCSDKLGRVQEFDSG
P184	1831	1850	LGRVQEFDSGLLHWRIGGGD
P185	1841	1860	LLHWRIGGGDTTEHIQTHFE
P186	1851	1870	TTEHIQTHFESKTELLPSRP
P187	1861	1880	SKTELLPSRPHAPCPPAPRK
P188	1871	1890	HAPCPPAPRKHVTTAEGTPG
P189	1881	1900	HVTTAEGTPGTTDQEGPPPD
P190	1891	1910	TTDQEGPPPDGPPEKRITAT
P191	1901	1920	GPPEKRITATMDDMLSTRSS
P192	1911	1930	MDDMLSTRSSTLTEDGAKSS
P193	1921	1940	TLTEDGAKSSEAIKESSKFP
P194	1931	1950	EAIKESSKFPFGISPAQSHR
P195	1941	1960	FGISPAQSHRNIKILEDEPH
P196	1951	1970	NIKILEDEPHSKDETPLCTL
P197	1961	1980	SKDETPLCTLLDWQDSLAKR
P198	1971	1990	LDWQDSLAKRCVCVSNTIRS
P199	1981	2000	CVCVSNTIRSLSFVPGNDFE
P200	1991	2010	LSFVPGNDFEMSKHPGLLLI
P201	2001	2020	MSKHPGLLLILGKLILLHHK
P202	2011	2030	LGKLILLHHKHPERKQAPLT
P203	2021	2040	HPERKQAPLTYEKEEEQDQG
P204	2031	2050	YEKEEEQDQGVSCNKVEWWW
P205	2041	2060	VSCNKVEWWWDCLEMLRENT
P206	2051	2070	DCLEMLRENTLVTLANISGQ
P207	2061	2080	LVTLANISGQLDLSPYPESI
P208	2071	2090	LDLSPYPESICLPVLDGLLH
P209	2081	2100	CLPVLDGLLHWAVCPSAEAQ
P210	2091	2110	WAVCPSAEAQDPFSTLGPNA
P211	2101	2120	DPFSTLGPNAVLSPQRLVLE
P212	2111	2130	VLSPQRLVLETLSKLSIQDN
P213	2121	2140	TLSKLSIQDNNVDLILATPP
P214	2131	2150	NVDLILATPPFSRLEKLYST
P215	2141	2160	FSRLEKLYSTMVRFLSDRKN
P216	2151	2170	MVRFLSDRKNPVCREMAVVL
P217	2161	2180	PVCREMAVVLLANLAQGDSL
P218	2171	2190	LANLAQGDSLAARAIAVQKG
P219	2181	2200	AARAIAVQKGSIGNLLGFLE
P220	2191	2210	SIGNLLGFLEDSLAATQFQQ
P221	2201	2220	DSLAATQFQQSQASLLHMQN
P222	2211	2230	SQASLLHMQNPPFEPTSVDM
P223	2221	2240	PPFEPTSVDMMRRAARALLA
P224	2231	2250	MRRAARALLALAKVDENHSE
P225	2241	2260	LAKVDENHSEFTLYESRLLD
P226	2251	2270	FTLYESRLLDISVSPLMNSL
P227	2261	2280	ISVSPLMNSLVSQVICDVLF
P228	2265	2284	PLMNSLVSQVICDVLFLIGQ
