## Supplementary material for "High resolution interaction surface mapping by PRISMA reveals novel ARID1A interactions": Table S4

### Sheet: Sheet1
Pep ID	Peptide sequence	Peptide position	Wild type/Scrambled/Mutated	Binder in ARID1A PRISMA
1	MRRAARALLALAKVDENHSE	2231-2250	wt	SIN3A
2	SALELENRKRRVLAAMHADA	2231-2250	scr
3	QQQQLPPAQPQPASQQQAAQ	1401-1420	wt	CCNA2
4	QLQSQQPAQAQPQQAAQQPP	1401-1420	scr
5	QPASQQQAAQPSPQQDVYNQ	1411-1430	wt	CCNA2
6	YQNPAQQPPVAQSQAQDQSQ	1411-1430	scr
7	PQNQFPFQFGRDRVSAPPGT	1451-1470	wt	CDK2
8	GPRPGQTFVAQQRSFPPNDF	1451-1470	scr
9	PAPYPSQQSTTQQHPQSQPP	531-550	wt	CDK2/CCNA2
10	QPYQPPAPSSQHPTQTQPQS	531-550	scr
11	TQQHPQSQPPYSQPQAQSPY	541-560	wt	CDK2/CCNA2
12	QQPYHQSQPTQPPQPAYQSS	541-560	scr
13	GGAQQRSHHAPMSPGSSGGG	351-370	wt	CDK2
14	SMHPQGRASPHSGSGQGGAG	351-370	scr
15	PMSPGSSGGGGQPLARTPQP	361-380	wt	CDK2
16	SLGPPGRAGPQGSPTQPGSM	361-380	scr
17	AALPPPAYGFGQPYGRSPSA	141-160	wt	YAP1
18	AALPPPAAGFGQPYGRSPSA	141-160	mut
