## Supplementary material for "High resolution interaction surface mapping by PRISMA reveals novel ARID1A interactions": Table S6

### Sheet: Sheet1
Column	Type	Name	Size	Score	P value	Benj. Hoch. FDR	Mean	Median
Welch's T-test Difference KO+ARID1A_S363A_KO+ARID1A_WT	GO_KEGG	cytosol	3509	-0.307015	1.4788300000000002E-122	2.15466E-118	-0.047602	-0.0329129
Welch's T-test Difference KO+ARID1A_S363A_KO+ARID1A_WT	GO_KEGG	cytoplasm	2790	-0.275277	1.60715E-91	1.17081E-87	-0.0512342	-0.0386951
Welch's T-test Difference KO+ARID1A_S363A_KO+ARID1A_WT	GO_KEGG	endoplasmic reticulum membrane	606	0.415645	4.71911E-65	2.29191E-61	0.170229	0.189407
Welch's T-test Difference KO+ARID1A_S363A_KO+ARID1A_WT	GO_KEGG	mitochondrial inner membrane	361	0.508983	3.43391E-60	1.2508E-56	0.196788	0.216188
Welch's T-test Difference KO+ARID1A_S363A_KO+ARID1A_WT	GO_KEGG	mitochondrion	982	0.273368	7.25689E-44	2.11466E-40	0.103701	0.157639
Welch's T-test Difference KO+ARID1A_S363A_KO+ARID1A_WT	GO_KEGG	membrane	1672	0.197068	2.53995E-35	6.16784E-32	0.082589	0.0922003
Welch's T-test Difference KO+ARID1A_S363A_KO+ARID1A_WT	GO_KEGG	endoplasmic reticulum	614	0.281773	3.4077799999999998E-31	7.09304E-28	0.121095	0.136835
Student's T-test Difference ARID1A_KO_PAR	GO_KEGG	RNA binding	1183	-0.199656	5.15073E-28	7.504620000000001E-24	-0.111307	-0.118284
Welch's T-test Difference KO+ARID1A_S363A_KO+ARID1A_WT	GO_KEGG	nucleus	2961	-0.142829	1.50425E-26	2.73962E-23	-0.0143859	0.00151527
Welch's T-test Difference KO+ARID1A_S363A_KO+ARID1A_WT	GO_KEGG	mitochondrial matrix	313	0.348539	1.22041E-25	1.97571E-22	0.134724	0.187288
Student's T-test Difference ARID1A_KO_PAR	GO_KEGG	mitochondrial inner membrane	361	-0.307548	4.69187E-23	3.41803E-19	-0.198833	-0.200126
Student's T-test Difference ARID1A_KO_PAR	GO_KEGG	nucleolus	641	-0.234733	5.658810000000001E-23	2.7483E-19	-0.13639	-0.1612
Student's T-test Difference ARID1A_KO_PAR	GO_KEGG	cytosol	3509	0.127585	1.3233E-22	4.82011E-19	0.0416132	0.0299141
Student's T-test Difference ARID1A_KO_PAR	GO_KEGG	nucleoplasm	2589	-0.132186	1.10962E-21	3.2334399999999998E-18	-0.0632347	-0.0702349
Student's T-test Difference ARID1A_KO_PAR	GO_KEGG	mitochondrion	982	-0.183757	9.9115E-21	2.40684E-17	-0.110233	-0.11129
Welch's T-test Difference KO+ARID1A_S363A_KO+ARID1A_WT	GO_KEGG	mitochondrial translation	93	0.554293	3.46046E-20	5.04188E-17	0.21949	0.23951
Student's T-test Difference ARID1A_KO_PAR	GO_KEGG	extracellular exosome	1235	0.141548	2.41325E-15	5.02302E-12	0.0719374	0.0775868
Welch's T-test Difference KO+ARID1A_S363A_KO+ARID1A_WT	GO_KEGG	extracellular exosome	1235	-0.14069	3.54681E-15	4.69791E-12	-0.0351866	-0.0151215
Welch's T-test Difference KO+ARID1A_S363A_KO+ARID1A_WT	GO_KEGG	Golgi membrane	365	0.238701	1.21099E-14	1.47034E-11	0.103834	0.134022
Student's T-test Difference ARID1A_KO_PAR	GO_KEGG	DNA binding	476	-0.2064	3.96672E-14	7.22439E-11	-0.136301	-0.135793
Student's T-test Difference ARID1A_KO_PAR	GO_KEGG	mitochondrial matrix	313	-0.249932	6.0985E-14	9.8728E-11	-0.150703	-0.141204
Welch's T-test Difference KO+ARID1A_S363A_KO+ARID1A_WT	GO_KEGG	centrosome	421	-0.215655	8.78626E-14	9.84737E-11	-0.0472002	-0.0440444
Student's T-test Difference ARID1A_KO_PAR	GO_KEGG	structural constituent of ribosome	150	-0.354401	9.60284E-14	1.39913E-10	-0.238512	-0.233117
Welch's T-test Difference KO+ARID1A_S363A_KO+ARID1A_WT	GO_KEGG	N-Glycan biosynthesis	33	0.748804	1.04916E-13	1.09187E-10	0.28998	0.2672
Welch's T-test Difference KO+ARID1A_S363A_KO+ARID1A_WT	GO_KEGG	cadherin binding	267	-0.259617	5.09349E-13	4.94748E-10	-0.07757	-0.056469
Welch's T-test Difference KO+ARID1A_S363A_KO+ARID1A_WT	GO_KEGG	mitochondrial respiratory chain complex I assembly	53	0.562899	1.50812E-12	1.37333E-09	0.219222	0.221815
Student's T-test Difference ARID1A_KO_PAR	GO_KEGG	chromosome	145	-0.341757	1.63934E-12	2.17137E-09	-0.204737	-0.199428
Student's T-test Difference ARID1A_KO_PAR	GO_KEGG	mitochondrial translation	93	-0.423671	1.99626E-12	2.42379E-09	-0.25338	-0.276177
Student's T-test Difference ARID1A_KO_PAR	GO_KEGG	cytoplasm	2790	0.0953391	2.11202E-12	2.36709E-09	0.0366384	0.0269007
Welch's T-test Difference KO+ARID1A_S363A_KO+ARID1A_WT	GO_KEGG	mitochondrial large ribosomal subunit	53	0.55222	3.9336E-12	3.37132E-09	0.219975	0.23951
Student's T-test Difference ARID1A_KO_PAR	GO_KEGG	plasma membrane	1623	0.11033	6.52792E-12	6.7937E-09	0.0495195	0.0573478
Student's T-test Difference ARID1A_KO_PAR	GO_KEGG	rRNA processing	108	-0.381295	9.35343E-12	9.0853E-09	-0.22669	-0.238559
Student's T-test Difference ARID1A_KO_PAR	GO_KEGG	DNA repair	189	-0.278767	5.44796E-11	4.96105E-08	-0.17316	-0.190841
Student's T-test Difference ARID1A_KO_PAR	GO_KEGG	chromatin	406	-0.187295	1.92659E-10	1.6512E-07	-0.146953	-0.136788
Welch's T-test Difference KO+ARID1A_S363A_KO+ARID1A_WT	GO_KEGG	plasma membrane	1623	0.101421	2.73492E-10	2.21376E-07	0.0518033	0.0735195
Student's T-test Difference ARID1A_KO_PAR	GO_KEGG	DNA replication	90	-0.383265	3.81182E-10	3.08545E-07	-0.252676	-0.247775
Student's T-test Difference ARID1A_KO_PAR	GO_KEGG	chromatin binding	272	-0.222571	4.16226E-10	3.19179E-07	-0.139109	-0.155393
Welch's T-test Difference KO+ARID1A_S363A_KO+ARID1A_WT	GO_KEGG	mitochondrial membrane	104	0.355052	4.66634E-10	3.57835E-07	0.152725	0.176722
Welch's T-test Difference KO+ARID1A_S363A_KO+ARID1A_WT	GO_KEGG	secretory granule lumen	84	-0.392282	5.86883E-10	4.27544E-07	-0.141664	-0.0992265
Welch's T-test Difference KO+ARID1A_S363A_KO+ARID1A_WT	GO_KEGG	ficolin-1-rich granule lumen	102	-0.3557	6.33802E-10	4.39738E-07	-0.122321	-0.0912959
Welch's T-test Difference KO+ARID1A_S363A_KO+ARID1A_WT	GO_KEGG	cell division	271	-0.220273	6.72964E-10	4.45686E-07	-0.0509137	-0.0391219
Welch's T-test Difference KO+ARID1A_S363A_KO+ARID1A_WT	GO_KEGG	proton motive force-driven mitochondrial ATP synthesis	53	0.485721	1.03524E-09	6.55799E-07	0.192461	0.204221
Welch's T-test Difference KO+ARID1A_S363A_KO+ARID1A_WT	GO_KEGG	Various types of N-glycan biosynthesis	22	0.744666	1.53221E-09	9.3018E-07	0.28952	0.262232
Welch's T-test Difference KO+ARID1A_S363A_KO+ARID1A_WT	GO_KEGG	microtubule cytoskeleton organization	82	-0.383636	2.15585E-09	1.25643E-06	-0.1038	-0.0980978
Welch's T-test Difference KO+ARID1A_S363A_KO+ARID1A_WT	GO_KEGG	Amino sugar and nucleotide sugar metabolism	40	-0.546347	2.38009E-09	1.33377E-06	-0.220354	-0.270783
Welch's T-test Difference KO+ARID1A_S363A_KO+ARID1A_WT	GO_KEGG	microtubule	169	-0.267341	2.60167E-09	1.40394E-06	-0.0663963	-0.0760965
Welch's T-test Difference KO+ARID1A_S363A_KO+ARID1A_WT	GO_KEGG	identical protein binding	923	-0.12025	2.70244E-09	1.40623E-06	-0.0199665	-0.0152897
Student's T-test Difference ARID1A_KO_PAR	GO_KEGG	small-subunit processome	71	-0.405691	3.76958E-09	2.74614E-06	-0.25861	-0.238562
Welch's T-test Difference KO+ARID1A_S363A_KO+ARID1A_WT	GO_KEGG	antiporter activity	28	0.641541	4.38198E-09	2.20157E-06	0.266551	0.260139
Welch's T-test Difference KO+ARID1A_S363A_KO+ARID1A_WT	GO_KEGG	mitochondrial outer membrane	140	0.28738	5.31238E-09	2.58005E-06	0.119456	0.156897
Student's T-test Difference ARID1A_KO_PAR	GO_KEGG	ATP hydrolysis activity	294	-0.198867	6.81278E-09	4.72677E-06	-0.132454	-0.132162
Welch's T-test Difference KO+ARID1A_S363A_KO+ARID1A_WT	GO_KEGG	multivesicular body assembly	31	-0.597703	8.79707E-09	4.13462E-06	-0.225177	-0.212207
Welch's T-test Difference KO+ARID1A_S363A_KO+ARID1A_WT	GO_KEGG	mitochondrial small ribosomal subunit	33	0.575926	1.07704E-08	4.90392E-06	0.227938	0.246598
Welch's T-test Difference KO+ARID1A_S363A_KO+ARID1A_WT	GO_KEGG	transmembrane transport	27	0.626339	1.83244E-08	8.09052E-06	0.263908	0.25338
Welch's T-test Difference KO+ARID1A_S363A_KO+ARID1A_WT	GO_KEGG	mitochondrial nucleoid	43	0.49416	2.18062E-08	9.34459E-06	0.193073	0.212253
Welch's T-test Difference KO+ARID1A_S363A_KO+ARID1A_WT	GO_KEGG	Methane metabolism	20	-0.716492	2.98027E-08	1.24064E-05	-0.308226	-0.291017
Student's T-test Difference ARID1A_KO_PAR	GO_KEGG	ribosomal small subunit biogenesis	71	-0.378072	3.95723E-08	2.62077E-05	-0.242076	-0.237864
Student's T-test Difference ARID1A_KO_PAR	GO_KEGG	early endosome	190	0.231938	4.48651E-08	2.84211E-05	0.144106	0.118127
Student's T-test Difference ARID1A_KO_PAR	GO_KEGG	extracellular region	438	0.154608	5.10782E-08	3.10088E-05	0.10254	0.104773
Welch's T-test Difference KO+ARID1A_S363A_KO+ARID1A_WT	GO_KEGG	Neurotrophin signaling pathway	86	-0.340004	5.59423E-08	2.26411E-05	-0.104237	-0.0943294
Welch's T-test Difference KO+ARID1A_S363A_KO+ARID1A_WT	GO_KEGG	microtubule cytoskeleton	120	-0.287312	6.31193E-08	2.48554E-05	-0.0803925	-0.0716158
Welch's T-test Difference KO+ARID1A_S363A_KO+ARID1A_WT	GO_KEGG	microtubule binding	167	-0.24089	9.57588E-08	3.67159E-05	-0.068734	-0.0699506
Welch's T-test Difference KO+ARID1A_S363A_KO+ARID1A_WT	GO_KEGG	ubiquitin-dependent protein catabolic process via the multivesicular body sorting pathway	27	-0.590256	1.13953E-07	4.25716E-05	-0.234126	-0.213706
Welch's T-test Difference KO+ARID1A_S363A_KO+ARID1A_WT	GO_KEGG	Pentose phosphate pathway	20	-0.685361	1.14685E-07	4.17739E-05	-0.277262	-0.285645
Welch's T-test Difference KO+ARID1A_S363A_KO+ARID1A_WT	GO_KEGG	cilium assembly	121	-0.27989	1.21283E-07	4.30997E-05	-0.0866214	-0.0533208
Welch's T-test Difference KO+ARID1A_S363A_KO+ARID1A_WT	GO_KEGG	viral budding via host ESCRT complex	20	-0.683016	1.2665E-07	4.39354E-05	-0.287185	-0.278554
Student's T-test Difference ARID1A_KO_PAR	GO_KEGG	mitochondrial large ribosomal subunit	53	-0.417799	1.51833E-07	8.84885E-05	-0.248876	-0.276177
Welch's T-test Difference KO+ARID1A_S363A_KO+ARID1A_WT	GO_KEGG	lysosomal membrane	232	0.201971	1.52324E-07	5.16129E-05	0.094898	0.111982
Student's T-test Difference ARID1A_KO_PAR	GO_KEGG	regulation of nucleotide-excision repair	26	-0.592332	1.76576E-07	9.89502E-05	-0.518531	-0.533334
Welch's T-test Difference KO+ARID1A_S363A_KO+ARID1A_WT	GO_KEGG	ubiquitin conjugating enzyme activity	26	-0.582412	2.82168E-07	9.34361E-05	-0.272442	-0.318322
Welch's T-test Difference KO+ARID1A_S363A_KO+ARID1A_WT	GO_KEGG	Fructose and mannose metabolism	28	-0.560664	2.90985E-07	9.42144E-05	-0.230622	-0.240217
Welch's T-test Difference KO+ARID1A_S363A_KO+ARID1A_WT	GO_KEGG	Oxidative phosphorylation	95	0.30384	3.42616E-07	0.00010852	0.119873	0.157601
Student's T-test Difference ARID1A_KO_PAR	GO_KEGG	endosome membrane	169	0.227136	4.2061E-07	0.000226973	0.126549	0.0997752
Welch's T-test Difference KO+ARID1A_S363A_KO+ARID1A_WT	GO_KEGG	sphingolipid biosynthetic process	28	0.552019	4.4158E-07	0.00013689	0.226946	0.225031
Student's T-test Difference ARID1A_KO_PAR	GO_KEGG	protein transport	262	0.183077	4.48567E-07	0.000233415	0.124944	0.113085
Student's T-test Difference ARID1A_KO_PAR	GO_KEGG	mitochondrial small ribosomal subunit	33	-0.508339	4.48596E-07	0.000225381	-0.304316	-0.276177
Welch's T-test Difference KO+ARID1A_S363A_KO+ARID1A_WT	GO_KEGG	ATP hydrolysis activity	294	0.17311	4.53895E-07	0.000137776	0.0832669	0.0906496
Welch's T-test Difference KO+ARID1A_S363A_KO+ARID1A_WT	GO_KEGG	mitochondrial respiratory chain complex I	40	0.460239	4.93944E-07	0.000146873	0.181748	0.185079
Welch's T-test Difference KO+ARID1A_S363A_KO+ARID1A_WT	GO_KEGG	Golgi apparatus	584	0.124343	5.45688E-07	0.000159014	0.0680943	0.0789084
Student's T-test Difference ARID1A_KO_PAR	GO_KEGG	Ribosome biogenesis in eukaryotes	69	-0.34708	6.64102E-07	0.000322532	-0.20711	-0.238562
Welch's T-test Difference KO+ARID1A_S363A_KO+ARID1A_WT	GO_KEGG	Purine metabolism	96	-0.292738	7.91147E-07	0.00022602	-0.103558	-0.1148
Student's T-test Difference ARID1A_KO_PAR	GO_KEGG	chromosome, telomeric region	100	-0.285788	8.72304E-07	0.000409983	-0.187519	-0.207632
Welch's T-test Difference KO+ARID1A_S363A_KO+ARID1A_WT	GO_KEGG	spindle pole	94	-0.293714	9.45042E-07	0.000264794	-0.0819371	-0.0673398
Welch's T-test Difference KO+ARID1A_S363A_KO+ARID1A_WT	GO_KEGG	signal transduction	394	-0.146167	9.64028E-07	0.000265017	-0.0324292	-0.0449765
Welch's T-test Difference KO+ARID1A_S363A_KO+ARID1A_WT	GO_KEGG	Cysteine and methionine metabolism	22	-0.603859	9.64846E-07	0.00026033	-0.265749	-0.241395
Welch's T-test Difference KO+ARID1A_S363A_KO+ARID1A_WT	GO_KEGG	nuclear membrane reassembly	16	-0.705198	1.05799E-06	0.000280272	-0.300908	-0.299125
Welch's T-test Difference KO+ARID1A_S363A_KO+ARID1A_WT	GO_KEGG	GPI anchor biosynthetic process	12	0.811374	1.14883E-06	0.000298902	0.332979	0.305612
Welch's T-test Difference KO+ARID1A_S363A_KO+ARID1A_WT	GO_KEGG	ubiquitin binding	75	-0.323745	1.34552E-06	0.000343935	-0.101854	-0.0776578
Welch's T-test Difference KO+ARID1A_S363A_KO+ARID1A_WT	GO_KEGG	cilium	91	-0.294114	1.35598E-06	0.000340631	-0.0969725	-0.0976641
Student's T-test Difference ARID1A_KO_PAR	GO_KEGG	SWI/SNF complex	25	-0.558002	1.40335E-06	0.000638963	-0.499262	-0.500533
Welch's T-test Difference KO+ARID1A_S363A_KO+ARID1A_WT	GO_KEGG	protein N-linked glycosylation via asparagine	19	0.639581	1.41659E-06	0.000349826	0.240237	0.247865
Welch's T-test Difference KO+ARID1A_S363A_KO+ARID1A_WT	GO_KEGG	aerobic respiration	58	0.366711	1.44085E-06	0.000349887	0.151377	0.168283
Student's T-test Difference ARID1A_KO_PAR	GO_KEGG	regulation of G0 to G1 transition	24	-0.567995	1.49413E-06	0.000659681	-0.481504	-0.577314
Student's T-test Difference ARID1A_KO_PAR	GO_KEGG	Base excision repair	30	-0.506392	1.6293E-06	0.000698203	-0.351496	-0.315244
Student's T-test Difference ARID1A_KO_PAR	GO_KEGG	double-strand break repair via homologous recombination	77	-0.316425	1.70475E-06	0.000709663	-0.188254	-0.196212
Welch's T-test Difference KO+ARID1A_S363A_KO+ARID1A_WT	GO_KEGG	ERAD pathway	65	0.343214	1.81691E-06	0.000433974	0.15181	0.152119
Welch's T-test Difference KO+ARID1A_S363A_KO+ARID1A_WT	GO_KEGG	Toll-like receptor signaling pathway	45	-0.411839	1.83061E-06	0.000430193	-0.123724	-0.108852
Student's T-test Difference ARID1A_KO_PAR	GO_KEGG	positive regulation of T cell differentiation	20	-0.616089	1.88015E-06	0.000760938	-0.514956	-0.426225
Student's T-test Difference ARID1A_KO_PAR	GO_KEGG	translation	151	-0.225183	2.06749E-06	0.000814146	-0.157609	-0.147701
Welch's T-test Difference KO+ARID1A_S363A_KO+ARID1A_WT	GO_KEGG	peroxisomal membrane	49	0.392308	2.12133E-06	0.000490599	0.164275	0.199121
Welch's T-test Difference KO+ARID1A_S363A_KO+ARID1A_WT	GO_KEGG	1-acylglycerol-3-phosphate O-acyltransferase activity	18	0.642562	2.40287E-06	0.000547028	0.252557	0.304605
Welch's T-test Difference KO+ARID1A_S363A_KO+ARID1A_WT	GO_KEGG	dolichol-linked oligosaccharide biosynthetic process	12	0.785363	2.49758E-06	0.000559843	0.322445	0.291311
Welch's T-test Difference KO+ARID1A_S363A_KO+ARID1A_WT	GO_KEGG	mitotic spindle organization	51	-0.381832	2.50737E-06	0.00055352	-0.114194	-0.154034
Student's T-test Difference ARID1A_KO_PAR	GO_KEGG	ATP binding	925	-0.0945452	2.84756E-06	0.00109181	-0.0589825	-0.0671834
Student's T-test Difference ARID1A_KO_PAR	GO_KEGG	positive regulation of double-strand break repair	34	-0.463641	2.97947E-06	0.0011131	-0.400102	-0.395206
Welch's T-test Difference KO+ARID1A_S363A_KO+ARID1A_WT	GO_KEGG	magnesium ion binding	158	-0.215135	3.5393E-06	0.000769666	-0.0917288	-0.0766228
Welch's T-test Difference KO+ARID1A_S363A_KO+ARID1A_WT	GO_KEGG	mitochondrial ribosome	23	0.558187	3.66293E-06	0.000784837	0.223335	0.250357
Welch's T-test Difference KO+ARID1A_S363A_KO+ARID1A_WT	GO_KEGG	mitochondrial electron transport, NADH to ubiquinone	38	0.434142	3.76426E-06	0.00079486	0.171649	0.175752
Welch's T-test Difference KO+ARID1A_S363A_KO+ARID1A_WT	GO_KEGG	protein N-linked glycosylation	36	0.445441	3.86751E-06	0.000804995	0.160307	0.245175
Student's T-test Difference ARID1A_KO_PAR	GO_KEGG	nucleosome disassembly	15	-0.689046	3.88191E-06	0.00141399	-0.628657	-0.566135
Welch's T-test Difference KO+ARID1A_S363A_KO+ARID1A_WT	GO_KEGG	small-subunit processome	71	0.317048	4.10158E-06	0.000841691	0.122964	0.14612
Welch's T-test Difference KO+ARID1A_S363A_KO+ARID1A_WT	GO_KEGG	Huntington's disease	130	0.234495	4.37757E-06	0.000885849	0.0995575	0.120312
Student's T-test Difference ARID1A_KO_PAR	GO_KEGG	endocytic recycling	54	0.36107	4.65529E-06	0.00165433	0.215314	0.1942
Welch's T-test Difference KO+ARID1A_S363A_KO+ARID1A_WT	GO_KEGG	protein glycosylation	36	0.441237	4.76706E-06	0.000951453	0.174581	0.23037
Welch's T-test Difference KO+ARID1A_S363A_KO+ARID1A_WT	GO_KEGG	ciliary tip	36	-0.438935	5.34127E-06	0.00105165	-0.147931	-0.133254
Welch's T-test Difference KO+ARID1A_S363A_KO+ARID1A_WT	GO_KEGG	viral budding from plasma membrane	13	-0.728841	5.42609E-06	0.00105411	-0.329423	-0.326231
Welch's T-test Difference KO+ARID1A_S363A_KO+ARID1A_WT	GO_KEGG	Shigellosis	48	-0.380082	5.44379E-06	0.00104363	-0.116448	-0.11535
Student's T-test Difference ARID1A_KO_PAR	GO_KEGG	cytosolic large ribosomal subunit	65	-0.325348	6.05841E-06	0.00210169	-0.217954	-0.217044
Student's T-test Difference ARID1A_KO_PAR	GO_KEGG	regulation of transcription by RNA polymerase II	409	-0.132316	6.36852E-06	0.00215789	-0.101869	-0.0909906
Welch's T-test Difference KO+ARID1A_S363A_KO+ARID1A_WT	GO_KEGG	NADH dehydrogenase .ubiquinone. activity	34	0.446872	6.69257E-06	0.00126637	0.176754	0.168286
Student's T-test Difference ARID1A_KO_PAR	GO_KEGG	positive regulation of canonical NF-kappaB signal transduction	125	0.233564	7.22427E-06	0.00239222	0.166433	0.0960365
Student's T-test Difference ARID1A_KO_PAR	GO_KEGG	perinuclear region of cytoplasm	432	0.128002	7.43405E-06	0.00240698	0.0753359	0.0710771
Student's T-test Difference ARID1A_KO_PAR	GO_KEGG	mitochondrial nucleoid	43	-0.394784	7.76858E-06	0.00246061	-0.227054	-0.288723
Student's T-test Difference ARID1A_KO_PAR	GO_KEGG	Golgi apparatus	584	0.110968	7.79731E-06	0.00241717	0.0540119	0.0672104
Welch's T-test Difference KO+ARID1A_S363A_KO+ARID1A_WT	GO_KEGG	midbody abscission	17	-0.626255	7.92169E-06	0.00147973	-0.27189	-0.31561
Student's T-test Difference ARID1A_KO_PAR	GO_KEGG	Endocytosis	143	0.216656	8.72272E-06	0.00264771	0.0928547	0.135308
Student's T-test Difference ARID1A_KO_PAR	GO_KEGG	DNA replication initiation	21	-0.560319	8.94413E-06	0.00265951	-0.409036	-0.394711
Welch's T-test Difference KO+ARID1A_S363A_KO+ARID1A_WT	GO_KEGG	peroxisome	72	0.302767	9.45508E-06	0.0017438	0.11957	0.176419
Welch's T-test Difference KO+ARID1A_S363A_KO+ARID1A_WT	GO_KEGG	Glycosylphosphatidylinositol.GPI.-anchor biosynthesis	12	0.736785	1.00037E-05	0.00182193	0.303501	0.302543
Student's T-test Difference ARID1A_KO_PAR	GO_KEGG	mitochondrial ribosome	23	-0.529527	1.12346E-05	0.00327376	-0.306271	-0.30074
Student's T-test Difference ARID1A_KO_PAR	GO_KEGG	calcium-dependent protein binding	36	0.42324	1.14296E-05	0.00326527	0.35984	0.304866
Student's T-test Difference ARID1A_KO_PAR	GO_KEGG	endoplasmic reticulum lumen	149	0.208742	1.23409E-05	0.00345784	0.155589	0.142552
Student's T-test Difference ARID1A_KO_PAR	GO_KEGG	endocytosis	110	0.242214	1.24692E-05	0.00342785	0.109976	0.134076
Student's T-test Difference ARID1A_KO_PAR	GO_KEGG	sequence-specific DNA binding	80	-0.283223	1.26965E-05	0.0034257	-0.185201	-0.165559
Student's T-test Difference ARID1A_KO_PAR	GO_KEGG	chromatin remodeling	153	-0.205749	1.27044E-05	0.00336552	-0.145628	-0.131927
Welch's T-test Difference KO+ARID1A_S363A_KO+ARID1A_WT	GO_KEGG	ESCRT III complex disassembly	10	-0.795794	1.32626E-05	0.00238563	-0.325988	-0.281369
Welch's T-test Difference KO+ARID1A_S363A_KO+ARID1A_WT	GO_KEGG	positive regulation of mitochondrial translation	17	0.610374	1.33673E-05	0.00237514	0.252718	0.242614
Welch's T-test Difference KO+ARID1A_S363A_KO+ARID1A_WT	GO_KEGG	Valine, leucine and isoleucine degradation	40	0.398275	1.35137E-05	0.00237222	0.140438	0.211748
Student's T-test Difference ARID1A_KO_PAR	GO_KEGG	CMG complex	11	-0.75624	1.41843E-05	0.00369045	-0.599105	-0.669157
Student's T-test Difference ARID1A_KO_PAR	GO_KEGG	axon cytoplasm	50	0.354887	1.47428E-05	0.00376847	0.247583	0.213922
Welch's T-test Difference KO+ARID1A_S363A_KO+ARID1A_WT	GO_KEGG	UDP-N-acetylglucosamine biosynthetic process	9	-0.834019	1.48458E-05	0.00257505	-0.354963	-0.372978
Student's T-test Difference ARID1A_KO_PAR	GO_KEGG	nBAF complex	15	-0.64585	1.50378E-05	0.00377761	-0.632701	-0.609334
Welch's T-test Difference KO+ARID1A_S363A_KO+ARID1A_WT	GO_KEGG	ubiquitin-dependent protein catabolic process	140	-0.213073	1.50597E-05	0.00258141	-0.0660266	-0.0450905
Student's T-test Difference ARID1A_KO_PAR	GO_KEGG	autophagosome assembly	50	0.3539	1.55715E-05	0.00384537	0.212427	0.182286
Welch's T-test Difference KO+ARID1A_S363A_KO+ARID1A_WT	GO_KEGG	Parkinson's disease	94	0.258666	1.57649E-05	0.00267087	0.088034	0.155098
Welch's T-test Difference KO+ARID1A_S363A_KO+ARID1A_WT	GO_KEGG	T cell receptor signaling pathway	104	-0.245731	1.61989E-05	0.00271285	-0.0623464	-0.0852373
Student's T-test Difference ARID1A_KO_PAR	GO_KEGG	DNA unwinding involved in DNA replication	21	-0.543626	1.64052E-05	0.00398372	-0.429908	-0.537929
Welch's T-test Difference KO+ARID1A_S363A_KO+ARID1A_WT	GO_KEGG	rRNA processing	108	0.240873	1.66312E-05	0.00275359	0.0956921	0.130674
Welch's T-test Difference KO+ARID1A_S363A_KO+ARID1A_WT	GO_KEGG	structural constituent of ribosome	150	0.204931	1.66406E-05	0.00272419	0.0979535	0.103031
Student's T-test Difference ARID1A_KO_PAR	GO_KEGG	Mismatch repair	20	-0.555189	1.74859E-05	0.00417656	-0.351177	-0.39798
Student's T-test Difference ARID1A_KO_PAR	GO_KEGG	mRNA splicing, via spliceosome	166	-0.193698	1.89497E-05	0.00445317	-0.125385	-0.124852
Student's T-test Difference ARID1A_KO_PAR	GO_KEGG	DNA strand elongation involved in DNA replication	8	-0.872403	1.94191E-05	0.00449106	-0.724744	-0.71607
Welch's T-test Difference KO+ARID1A_S363A_KO+ARID1A_WT	GO_KEGG	pentose-phosphate shunt	10	-0.777383	2.09089E-05	0.00338492	-0.314074	-0.31535
Welch's T-test Difference KO+ARID1A_S363A_KO+ARID1A_WT	GO_KEGG	ribosomal small subunit biogenesis	71	0.291492	2.2867E-05	0.00366123	0.116422	0.139701
Welch's T-test Difference KO+ARID1A_S363A_KO+ARID1A_WT	GO_KEGG	Peroxisome	51	0.343167	2.3282E-05	0.00368716	0.132224	0.214433
Welch's T-test Difference KO+ARID1A_S363A_KO+ARID1A_WT	GO_KEGG	integrator complex	16	0.610239	2.40707E-05	0.00377108	0.22355	0.22892
Welch's T-test Difference KO+ARID1A_S363A_KO+ARID1A_WT	GO_KEGG	cholesterol metabolic process	38	0.39645	2.41575E-05	0.00374442	0.176741	0.19404
Student's T-test Difference ARID1A_KO_PAR	GO_KEGG	regulation of mitotic metaphase/anaphase transition	32	-0.431675	2.43488E-05	0.00554316	-0.39041	-0.371427
Welch's T-test Difference KO+ARID1A_S363A_KO+ARID1A_WT	GO_KEGG	mitochondrial calcium ion transmembrane transport	9	0.81253	2.44983E-05	0.00375726	0.316001	0.310264
Student's T-test Difference ARID1A_KO_PAR	GO_KEGG	autophagy	108	0.235006	2.6573E-05	0.00595644	0.14042	0.131491
Welch's T-test Difference KO+ARID1A_S363A_KO+ARID1A_WT	GO_KEGG	PI3K-Akt signaling pathway	16	-0.606994	2.65877E-05	0.00403523	-0.233564	-0.187579
Welch's T-test Difference KO+ARID1A_S363A_KO+ARID1A_WT	GO_KEGG	nucleus organization	23	-0.506405	2.66718E-05	0.00400627	-0.226047	-0.31561
Student's T-test Difference ARID1A_KO_PAR	GO_KEGG	DNA helicase activity	26	-0.475758	2.733E-05	0.00603331	-0.286656	-0.262178
Welch's T-test Difference KO+ARID1A_S363A_KO+ARID1A_WT	GO_KEGG	ubiquitin-protein transferase activity	136	-0.209395	2.75324E-05	0.00409333	-0.0694683	-0.0477775
Welch's T-test Difference KO+ARID1A_S363A_KO+ARID1A_WT	GO_KEGG	protein phosphatase regulator activity	27	-0.465515	2.88635E-05	0.0042479	-0.158861	-0.14155
Student's T-test Difference ARID1A_KO_PAR	GO_KEGG	base-excision repair	26	-0.473904	2.93698E-05	0.00638683	-0.338194	-0.328844
Welch's T-test Difference KO+ARID1A_S363A_KO+ARID1A_WT	GO_KEGG	tubulin complex assembly	9	-0.803884	2.98674E-05	0.00435168	-0.410601	-0.33321
Welch's T-test Difference KO+ARID1A_S363A_KO+ARID1A_WT	GO_KEGG	intracellular signal transduction	181	-0.181218	2.99021E-05	0.00431361	-0.032449	-0.0434225
Student's T-test Difference ARID1A_KO_PAR	GO_KEGG	npBAF complex	14	-0.642128	3.21694E-05	0.00689276	-0.595536	-0.587734
Welch's T-test Difference KO+ARID1A_S363A_KO+ARID1A_WT	GO_KEGG	Glutathione metabolism	33	-0.417667	3.37088E-05	0.00481507	-0.177262	-0.264049
Student's T-test Difference ARID1A_KO_PAR	GO_KEGG	DNA-templated DNA replication	25	-0.479505	3.38564E-05	0.00714909	-0.316759	-0.30255
Welch's T-test Difference KO+ARID1A_S363A_KO+ARID1A_WT	GO_KEGG	nuclear membrane	178	0.181419	3.40032E-05	0.00480996	0.0801756	0.109828
Student's T-test Difference ARID1A_KO_PAR	GO_KEGG	nuclear speck	303	-0.13978	3.58105E-05	0.0074537	-0.0932622	-0.106833
Student's T-test Difference ARID1A_KO_PAR	GO_KEGG	single-stranded DNA binding	80	-0.267784	3.67042E-05	0.00753211	-0.188081	-0.178586
Student's T-test Difference ARID1A_KO_PAR	GO_KEGG	chromosome, centromeric region	45	-0.356101	3.69876E-05	0.00748486	-0.220712	-0.231813
Student's T-test Difference ARID1A_KO_PAR	GO_KEGG	intracellular protein transport	200	0.170022	3.92759E-05	0.00783904	0.0872604	0.110884
Student's T-test Difference ARID1A_KO_PAR	GO_KEGG	RNA processing	58	-0.312621	3.98363E-05	0.00784344	-0.219388	-0.191357
Student's T-test Difference ARID1A_KO_PAR	GO_KEGG	extracellular space	371	0.125835	4.15461E-05	0.00807102	0.0896193	0.0914385
Welch's T-test Difference KO+ARID1A_S363A_KO+ARID1A_WT	GO_KEGG	Bile secretion	22	0.503766	4.37563E-05	0.00613008	0.243972	0.220284
Welch's T-test Difference KO+ARID1A_S363A_KO+ARID1A_WT	GO_KEGG	cytoskeleton	221	-0.160638	4.54096E-05	0.00630112	-0.027607	-0.0329836
Welch's T-test Difference KO+ARID1A_S363A_KO+ARID1A_WT	GO_KEGG	vesicle fusion with vacuole	11	-0.710213	4.5663E-05	0.00627651	-0.330969	-0.409196
Welch's T-test Difference KO+ARID1A_S363A_KO+ARID1A_WT	GO_KEGG	amphisome membrane	11	-0.710213	4.5663E-05	0.00616028	-0.330969	-0.409196
Welch's T-test Difference KO+ARID1A_S363A_KO+ARID1A_WT	GO_KEGG	multivesicular body-lysosome fusion	11	-0.710213	4.5663E-05	0.00621785	-0.330969	-0.409196
Student's T-test Difference ARID1A_KO_PAR	GO_KEGG	mRNA processing	141	-0.199882	4.61937E-05	0.00885583	-0.118026	-0.140558
Welch's T-test Difference KO+ARID1A_S363A_KO+ARID1A_WT	GO_KEGG	mitotic metaphase chromosome alignment	39	-0.3772	4.70591E-05	0.00629037	-0.137526	-0.0851593
Welch's T-test Difference KO+ARID1A_S363A_KO+ARID1A_WT	GO_KEGG	ceramide biosynthetic process	16	0.587902	4.72668E-05	0.0062607	0.251289	0.201399
Student's T-test Difference ARID1A_KO_PAR	GO_KEGG	rRNA binding	36	-0.392377	4.73762E-05	0.00896457	-0.251162	-0.212572
Student's T-test Difference ARID1A_KO_PAR	GO_KEGG	nucleus	2961	-0.0543148	5.00962E-05	0.00935771	-0.0262456	-0.033816
Student's T-test Difference ARID1A_KO_PAR	GO_KEGG	vesicle-mediated transport	111	0.223566	5.10291E-05	0.00941131	0.132569	0.1192
Welch's T-test Difference KO+ARID1A_S363A_KO+ARID1A_WT	GO_KEGG	tubulin binding	37	-0.384642	5.28264E-05	0.00693405	-0.130861	-0.139766
Welch's T-test Difference KO+ARID1A_S363A_KO+ARID1A_WT	GO_KEGG	Ubiquitin mediated proteolysis	99	-0.235996	5.31268E-05	0.00691123	-0.072064	-0.0538727
Student's T-test Difference ARID1A_KO_PAR	GO_KEGG	small GTPase binding	200	0.166984	5.38579E-05	0.00980887	0.0652113	0.0890652
Student's T-test Difference ARID1A_KO_PAR	GO_KEGG	double-strand break repair via break-induced replication	11	-0.702702	5.49126E-05	0.00987749	-0.551225	-0.634301
Student's T-test Difference ARID1A_KO_PAR	GO_KEGG	positive regulation of integrin-mediated signaling pathway	10	0.733938	5.89034E-05	0.0104661	0.767834	0.81414
Student's T-test Difference ARID1A_KO_PAR	GO_KEGG	RNA polymerase II cis-regulatory region sequence-specific DNA binding	241	-0.151445	6.07911E-05	0.0106714	-0.117887	-0.0895722
Welch's T-test Difference KO+ARID1A_S363A_KO+ARID1A_WT	GO_KEGG	midbody	151	-0.189674	6.38225E-05	0.00822914	-0.0548287	-0.0195072
Student's T-test Difference ARID1A_KO_PAR	GO_KEGG	negative regulation of DNA recombination	12	-0.666646	6.42579E-05	0.0111457	-0.601036	-0.39954
Welch's T-test Difference KO+ARID1A_S363A_KO+ARID1A_WT	GO_KEGG	protein serine kinase activity	216	-0.159051	6.52008E-05	0.00833313	-0.022297	-0.0373937
Welch's T-test Difference KO+ARID1A_S363A_KO+ARID1A_WT	GO_KEGG	protein neddylation	18	-0.543356	6.6615E-05	0.00843982	-0.161796	-0.146908
Student's T-test Difference ARID1A_KO_PAR	GO_KEGG	actin cytoskeleton	154	0.187033	6.86965E-05	0.0117754	0.114145	0.133362
Welch's T-test Difference KO+ARID1A_S363A_KO+ARID1A_WT	GO_KEGG	Z disc	72	-0.271798	7.00172E-05	0.0087944	-0.110531	-0.0813198
Student's T-test Difference ARID1A_KO_PAR	GO_KEGG	endoplasmic reticulum to Golgi vesicle-mediated transport	98	0.23245	7.47002E-05	0.0126556	0.138423	0.13308
Student's T-test Difference ARID1A_KO_PAR	GO_KEGG	cell division	271	-0.141102	7.6905E-05	0.0128794	-0.0723914	-0.117588
Welch's T-test Difference KO+ARID1A_S363A_KO+ARID1A_WT	GO_KEGG	mitochondrion organization	72	0.269962	7.83617E-05	0.00975837	0.115644	0.14086
Student's T-test Difference ARID1A_KO_PAR	GO_KEGG	collagen-containing extracellular matrix	114	0.214901	7.96783E-05	0.0131922	0.201164	0.222265
Student's T-test Difference ARID1A_KO_PAR	GO_KEGG	positive regulation of myoblast differentiation	26	-0.447105	8.07997E-05	0.0132275	-0.368562	-0.458217
Welch's T-test Difference KO+ARID1A_S363A_KO+ARID1A_WT	GO_KEGG	microtubule associated complex	28	-0.429329	8.57688E-05	0.0105903	-0.145168	-0.143431
Welch's T-test Difference KO+ARID1A_S363A_KO+ARID1A_WT	GO_KEGG	long-chain fatty-acyl-CoA biosynthetic process	13	0.628409	8.81989E-05	0.0107988	0.238744	0.227563
Welch's T-test Difference KO+ARID1A_S363A_KO+ARID1A_WT	GO_KEGG	mitotic cell cycle	100	-0.227661	8.92534E-05	0.0108368	-0.0559646	-0.0372789
Welch's T-test Difference KO+ARID1A_S363A_KO+ARID1A_WT	GO_KEGG	cell surface	200	0.161853	9.07218E-05	0.0109241	0.0590783	0.109428
Welch's T-test Difference KO+ARID1A_S363A_KO+ARID1A_WT	GO_KEGG	p53 signaling pathway	34	-0.388212	9.14946E-05	0.0109269	-0.117893	-0.175307
Welch's T-test Difference KO+ARID1A_S363A_KO+ARID1A_WT	GO_KEGG	monoatomic ion transmembrane transport	22	0.482154	9.17742E-05	0.0108711	0.188182	0.217766
Welch's T-test Difference KO+ARID1A_S363A_KO+ARID1A_WT	GO_KEGG	transport across blood-brain barrier	33	0.393725	9.26287E-05	0.0108839	0.161823	0.210188
Welch's T-test Difference KO+ARID1A_S363A_KO+ARID1A_WT	GO_KEGG	kinetochore	133	-0.197221	9.37787E-05	0.0109308	-0.0522182	-0.03034
Student's T-test Difference ARID1A_KO_PAR	GO_KEGG	brahma complex	13	-0.625928	9.40402E-05	0.0152241	-0.594142	-0.566135
Welch's T-test Difference KO+ARID1A_S363A_KO+ARID1A_WT	GO_KEGG	ciliary basal body	92	-0.236433	9.42679E-05	0.0109007	-0.0609154	-0.0481757
Welch's T-test Difference KO+ARID1A_S363A_KO+ARID1A_WT	GO_KEGG	protein O-linked glycosylation	27	0.434143	9.60336E-05	0.0110174	0.183381	0.20359
Student's T-test Difference ARID1A_KO_PAR	GO_KEGG	actin binding	163	0.177768	0.000100125	0.016031	0.113101	0.0861255
Welch's T-test Difference KO+ARID1A_S363A_KO+ARID1A_WT	GO_KEGG	basolateral plasma membrane	100	0.225986	0.000100549	0.0114453	0.0970068	0.139739
Welch's T-test Difference KO+ARID1A_S363A_KO+ARID1A_WT	GO_KEGG	ESCRT III complex	10	-0.710037	0.000101767	0.0114942	-0.341234	-0.434063
Welch's T-test Difference KO+ARID1A_S363A_KO+ARID1A_WT	GO_KEGG	signaling receptor activity	47	0.327418	0.000106133	0.011895	0.139567	0.16313
Welch's T-test Difference KO+ARID1A_S363A_KO+ARID1A_WT	GO_KEGG	chaperone-mediated protein folding	35	-0.378597	0.000108537	0.0120716	-0.125418	-0.076085
Student's T-test Difference ARID1A_KO_PAR	GO_KEGG	recycling endosome membrane	67	0.27395	0.000110061	0.0174304	0.165864	0.162911
Welch's T-test Difference KO+ARID1A_S363A_KO+ARID1A_WT	GO_KEGG	purine ribonucleoside salvage	7	-0.841965	0.000115056	0.0126997	-0.347185	-0.358163
Student's T-test Difference ARID1A_KO_PAR	GO_KEGG	positive regulation of stem cell population maintenance	37	-0.366658	0.000116328	0.0182247	-0.320156	-0.197408
Student's T-test Difference ARID1A_KO_PAR	GO_KEGG	replication fork processing	30	-0.406691	0.000117789	0.0182573	-0.250889	-0.223178
Welch's T-test Difference KO+ARID1A_S363A_KO+ARID1A_WT	GO_KEGG	calcium import into the mitochondrion	9	0.740815	0.000119588	0.0131008	0.296196	0.358173
Student's T-test Difference ARID1A_KO_PAR	GO_KEGG	RNA helicase activity	62	-0.283122	0.00012009	0.0184181	-0.163704	-0.157624
Welch's T-test Difference KO+ARID1A_S363A_KO+ARID1A_WT	GO_KEGG	Hippo signaling pathway	10	-0.701347	0.000123647	0.0134443	-0.236063	-0.25729
Student's T-test Difference ARID1A_KO_PAR	GO_KEGG	death receptor binding	11	0.667163	0.000128317	0.0194748	0.448188	0.444384
Student's T-test Difference ARID1A_KO_PAR	GO_KEGG	Bacterial invasion of epithelial cells	56	0.296512	0.000128436	0.0192918	0.193893	0.174503
Student's T-test Difference ARID1A_KO_PAR	GO_KEGG	RSC-type complex	14	-0.590849	0.000130492	0.0194007	-0.417582	-0.41797
Welch's T-test Difference KO+ARID1A_S363A_KO+ARID1A_WT	GO_KEGG	CDP-diacylglycerol biosynthetic process	11	0.666384	0.000130668	0.0141024	0.262264	0.309158
Welch's T-test Difference KO+ARID1A_S363A_KO+ARID1A_WT	GO_KEGG	Hepatitis C	80	-0.248142	0.000131001	0.0140344	-0.0584756	-0.0859347
Welch's T-test Difference KO+ARID1A_S363A_KO+ARID1A_WT	GO_KEGG	Apoptosis	60	-0.285731	0.000134132	0.0142649	-0.073237	-0.0975976
Welch's T-test Difference KO+ARID1A_S363A_KO+ARID1A_WT	GO_KEGG	Pancreatic secretion	31	0.395691	0.000139972	0.0147782	0.170965	0.190411
Welch's T-test Difference KO+ARID1A_S363A_KO+ARID1A_WT	GO_KEGG	oligosaccharyltransferase complex	12	0.633644	0.000145425	0.0152434	0.240933	0.248015
Welch's T-test Difference KO+ARID1A_S363A_KO+ARID1A_WT	GO_KEGG	endomembrane system	104	0.216241	0.000148071	0.0154099	0.0909011	0.121093
Welch's T-test Difference KO+ARID1A_S363A_KO+ARID1A_WT	GO_KEGG	regulation of mitotic spindle assembly	19	-0.502893	0.00014945	0.0154432	-0.209697	-0.213706
Welch's T-test Difference KO+ARID1A_S363A_KO+ARID1A_WT	GO_KEGG	Lysine degradation	34	0.37619	0.000150066	0.0153977	0.155953	0.18898
Welch's T-test Difference KO+ARID1A_S363A_KO+ARID1A_WT	GO_KEGG	protein phosphorylation	176	-0.16638	0.000156623	0.015958	-0.0220222	-0.0412722
Welch's T-test Difference KO+ARID1A_S363A_KO+ARID1A_WT	GO_KEGG	cell adhesion	143	0.183968	0.000159534	0.0161418	0.0982886	0.0961158
Welch's T-test Difference KO+ARID1A_S363A_KO+ARID1A_WT	GO_KEGG	membrane raft	94	0.226089	0.000160692	0.0161467	0.0936617	0.160786
Welch's T-test Difference KO+ARID1A_S363A_KO+ARID1A_WT	GO_KEGG	peptidyl-prolyl cis-trans isomerase activity	29	-0.404678	0.000164916	0.0164577	-0.166881	-0.130917
Welch's T-test Difference KO+ARID1A_S363A_KO+ARID1A_WT	GO_KEGG	branched-chain amino acid catabolic process	12	0.627346	0.000169237	0.016774	0.244586	0.20475
Welch's T-test Difference KO+ARID1A_S363A_KO+ARID1A_WT	GO_KEGG	positive regulation of proteasomal ubiquitin-dependent protein catabolic process	51	-0.305014	0.000169605	0.0166969	-0.0821957	-0.0960317
Welch's T-test Difference KO+ARID1A_S363A_KO+ARID1A_WT	GO_KEGG	protein import into mitochondrial matrix	16	0.541651	0.000177786	0.0173848	0.201072	0.178633
Welch's T-test Difference KO+ARID1A_S363A_KO+ARID1A_WT	GO_KEGG	postsynaptic membrane	43	0.330872	0.000178555	0.0173437	0.15289	0.146479
Welch's T-test Difference KO+ARID1A_S363A_KO+ARID1A_WT	GO_KEGG	protein polyubiquitination	103	-0.214244	0.000183027	0.0176602	-0.072353	-0.0767268
Welch's T-test Difference KO+ARID1A_S363A_KO+ARID1A_WT	GO_KEGG	external side of plasma membrane	76	0.248394	0.000189612	0.0181753	0.11461	0.122699
Welch's T-test Difference KO+ARID1A_S363A_KO+ARID1A_WT	GO_KEGG	2-acylglycerol-3-phosphate O-acyltransferase activity	8	0.762181	0.000190122	0.018105	0.297758	0.321942
Welch's T-test Difference KO+ARID1A_S363A_KO+ARID1A_WT	GO_KEGG	snRNA processing	15	0.554889	0.00020036	0.0189561	0.207096	0.220603
Welch's T-test Difference KO+ARID1A_S363A_KO+ARID1A_WT	GO_KEGG	caveola	35	0.362622	0.000209442	0.0196875	0.167572	0.201949
Welch's T-test Difference KO+ARID1A_S363A_KO+ARID1A_WT	GO_KEGG	fatty acid beta-oxidation	32	0.378812	0.000212331	0.0198311	0.157482	0.233525
