## Supplementary material for "High resolution interaction surface mapping by PRISMA reveals novel ARID1A interactions": Table S7

### Sheet: Sheet1
Target	Catalog number	Supplier	Application	Dilution
a-tubulin	ab-7291	Abcam	WB	1:10000
ARID1A	HPA005456	Sigma	WB	1:1000
ARID1A	D2A8U	Cell Signalling Technology	WB	1:1000
Cyclin A	sc-271682	Santa Cruz Biotechnology	WB	1:500
CDK2	sc-6248	Santa Cruz Biotechnology	WB	1:500
GFP	A6455	Thermo	WB	1:3000
StrepII tag	ab76949	Abcam	WB	1:3000
TOX4	A304-873A	Bethyl Laboratories	WB	1:3000
			IP	1:200
ubiquitin	#20326	CST	WB	1:1000
V5	ab27671	Abcam	WB	1:3000
Mouse (HRP)	NA931	GE Healthcare	WB	1:2000
Rabbit (HRP)	NA934	GE Healthcare	WB	1:2000
Rabbit (HRP)	P0448	Agilent Dako	WB	1:5000
