## Supplementary material for "High resolution interaction surface mapping by PRISMA reveals novel ARID1A interactions": Table S8

### Sheet: Sheet1
Plasmid	Cloning	Target	Primer sequences
pCW57-mEmerald	cloned into pCW57 (AgeI-Mlu)	mEmeraldGFP	GCGAATTCGTCGACACCGGTATGGTGAGCAAGGGCGAG
			CCCGGATCCTGTACAACGCGTTCAGCTAGCAGGTCCCTGGAACAG
pCW57-mEmerald-HRV-3C-ARID1A (1-1008)	cloned into pCW57 (AgeI-Mlu)	mEmeraldGFP	GCGAATTCGTCGACACCGGTATGGTGAGCAAGGGCGAG
			ggccatgCTAGCAGGTCCCTGGAACAGCACCTCCAGGGATCCCTTGTACAGCTCGTCCA
		ARID1A (1-1008)	tgctagcatggccgcgcaggtcg
			CCCGGATCCTGTACAACGCGTTCAGATCTTCTCATTGGTTGTAG
pCW57-mEmerald-HRV-3C-ARID1A (1009-2285)	cloned into pCW57 (AgeI-Mlu)	mEmeraldGFP	GCGAATTCGTCGACACCGGTATGGTGAGCAAGGGCGAG
			CAACTTGGTGCTAGCAGGTCCCTGGAAC
		ARID1A (1009-2285)	TGCTAGcaccaagttgtatgagctg
			CCCGGATCCTGTACAACGCGTtcaggactggccaatcaaaaac
pCW57-mEmerald-HRV-3C-ARID1A S363A	cloned into pCW57 (AgeI-Mlu)	mEmeraldGFP	GCGAATTCGTCGACACCGGTATGGTGAGCAAGGGCGAG
			ggccatgCTAGCAGGTCCCTGGAACAGCACCTCCAGGGATCCCTTGTACAGCTCGTCCA
		ARID1A (1-S363A)	tgctagcatggccgcgcaggtcg
			ctgctcccgggtgccatgggcgcgtggtggctcc
		ARID1A (S363A-1017)	cgcccatggcacccgggagcagcggcggcg
			ctcaccacccagctcatacaacttggtgatcttct
		AR1D1A (1013-2285)	gagctgggtggtgagcctgagaggaaga
			CCCGGATCCTGTACAACGCGTtcaggactggccaatcaaaaac
pCW57-mEmerald-HRV-3C-ARID1A FL	cloned into pCW57-mEmerald-HRV-3C-ARID1A S363A (SalI)	mEmeraldGFP-ARID1A(1-544)	ATTGGCTAGCGAATTCGTCGACACCGGTATGGTGAGCAAGGGCGAG
			ggtgctgctgtgtcgtcgactgctgggaggggtatggagc
